# Cryogenic OrbiSIMS Localizes Semi-Volatile Molecules in Biological Tissues

**DOI:** 10.1101/862391

**Authors:** Clare L. Newell, Jean-Luc Vorng, James I. MacRae, Ian S. Gilmore, Alex P. Gould

## Abstract

OrbiSIMS is a recently developed instrument for label-free imaging of chemicals with micron spatial resolution and high mass resolution. Here we report a cryogenic workflow for OrbiSIMS (Cryo-OrbiSIMS) that improves chemical detection of lipids and other biomolecules in tissues. Cryo-OrbiSIMS decreases ion-beam induced fragmentation, allowing large molecules such as triglycerides to be more reliably identified. It also increases chemical coverage to include biomolecules with intermediate or high vapor pressures, such as free fatty acids and semi-volatile organic compounds (SVOCs). We find that Cryo-OrbiSIMS reveals the hitherto unknown localization patterns of SVOCs with high spatial and chemical resolution in diverse plant, animal and human tissues. We also show that Cryo-OrbiSIMS can be combined with genetic analysis to identify enzymes regulating SVOC metabolism. Cryo-OrbiSIMS is applicable to high resolution imaging of a wide variety of non-volatile and semi-volatile molecules across many areas of biomedicine.
