## Supplemental Table 1 for "Cryogenic OrbiSIMS Localizes Semi-Volatile Molecules in Biological Tissues"

### Sheet: Key
	Monoisotopic masses
	C	12		Key
	H	1.00783		✓	Present in sample
	O	15.9949			Not detected in sample
	N	14.0031			Mesurement not taken
	P	30.9738
	S	31.9721
	Na	22.9898
	K	38.9637
	e-	0.00055
List of associated raw data files
Excel tab	Sample	Mass spectrometry modality	Polarity	Raw data file name
ASTM gas oil OrbiSIMS GC-MS	ASTM gas oil	cryo-OrbiSIMS	Positive	ASTM gas oil cryo-OrbiSIMS pos polarity.imzml
	ASTM gas oil	GC-MS	Positive	ASTM gas oil GC-MS.mzdata
Plants OrbiSIMS	Gooseberry	cryo-OrbiSIMS	Positive	Gooseberry spectra cryo-OrbiSIMS pos polarity.imzml
	Gooseberry	cryo-OrbiSIMS	Negative	Gooseberry spectra cryo-OrbiSIMS neg polarity.imzml
	Apple blossom	cryo-OrbiSIMS	Positive	Apple blossom spectra cryo-OrbiSIMS pos polarity.imzml
	Apple blossom	cryo-OrbiSIMS	Negative	Apple blossom spectra cryo-OrbiSIMS neg polarity.imzml
	Kiwi leaf	cryo-OrbiSIMS	Positive	Kiwi leaf spectra cryo-OrbiSIMS pos polarity.imzml
	Kiwi leaf	cryo-OrbiSIMS	Negative	Kiwi leaf spectra cryo-OrbiSIMS neg polarity.imzml
	Tomato leaf	cryo-OrbiSIMS	Positive	Tomato leaf spectra cryo-OrbiSIMS pos polarity.imzml
	Tomato leaf	cryo-OrbiSIMS	Negative	Tomato leaf spectra cryo-OrbiSIMS neg polarity.imzml
	Pine needle	cryo-OrbiSIMS	Positive	Pine needle spectra cryo-OrbiSIMS pos polarity.imzml
	Pine needle	cryo-OrbiSIMS	Negative	Pine needle spectra cryo-OrbiSIMS neg polarity.imzml
	Victoria plum	cryo-OrbiSIMS	Positive	Victoria plum spectra cryo-OrbiSIMS pos polarity.imzml
	Golden Gage plum	cryo-OrbiSIMS	Positive	Golden gage plum spectra cryo-OrbiSIMS pos plarity.imzml
	Gooseberry leaf	cryo-OrbiSIMS	Positive	Gooseberry leaf spectra cryo-OrbiSIMS pos polarity.imzml
	Asparagus	cryo-OrbiSIMS	Positive	Asparagus spectra cryo-OrbiSIMS pos polarity.imzml
	Asparagus	cryo-OrbiSIMS	Negative	Asparagus spectra cryo-OrbiSIMS neg polarity.imzml
Plants GC-MS	Pine needle	GC-MS	Positive	Pine needle GC-MS.mzdata
	Gooseberry leaf	GC-MS	Positive	Gooseberry leaf GC-MS.mzdata
	Tomato leaf	GC-MS	Positive	Tomato leaf GC-MS.mzdata
	Victoria plum	GC-MS	Positive	Victoria plum GC-MS.mzdata
	Golden Gage plum	GC-MS	Positive	Golden gage plum GC-MS.mzdata
	Gooseberry	GC-MS	Positive	Gooseberry GC-MS.mzdata
Drosophila OrbiSIMS	Control male Drosophila	cryo-OrbiSIMS	Positive	Control male fly spectra cryo-OrbiSIMS pos polarity.imzml
	Control male Drosophila	ambient-OrbiSIMS	Negative	Control male fly spectra ambient-OrbiSIMS neg polarity.imzml
Drosophila GC-MS	Control male Drosophila	GC-MS	Positive	Control male fly GC-MS.mzdata
Fingerprints OrbiSIMS GC-MS	Female 1	cryo-OrbiSIMS	Positive	Fingerprint Female 1 spectra cryo-OrbiSIMS pos polarity.imzml
	Female 1	ambient-OrbiSIMS	Positive	Fingerprint Female 1 spectra ambient-OrbiSIMS pos polarity.imzml
	Female 2	cryo-OrbiSIMS	Positive	Fingerprint Female 2 spectra cryo-OrbiSIMS pos polarity.imzml
	Female 2	ambient-OrbiSIMS	Positive	Fingerprint Female 2 spectra ambient-OrbiSIMS pos polarity.imzml
	Male 1	cryo-OrbiSIMS	Positive	Fingerprint Male 1 spectra cryo-OrbiSIMS pos polarity.imzml
	Male 1	ambient-OrbiSIMS	Positive	Fingerprint Male 1 spectra ambient-OrbiSIMS pos polarity.imzml
	Fingerprint hexane extract	GC-MS	Positive	Fingerprint GC-MS.mzdata
GC-MS standards	Hydrocarbon standards	GC-MS	Positive	Hydrocarbon Standards GC-MS.mzdata

### Sheet: ASTM gas oil OrbiSIMS
	Linear/branched chain hydrocarbons
	Observed m/z	Putative ID	Formula (observed)	Polarity	OrbiSIMS adduct	Mass deviation	GC-MS validation
	156.175	C10:0	C10H22N+	Positive	[M+N]+	-0.929087	✓
	170.19	C11:0	C11H24N+	Positive	[M+N]+	-1.53416	✓
	184.206	C12:0	C12H26N+	Positive	[M+N]+	-1.03742	✓
	198.222	C13:0	C13H28N+	Positive	[M+N]+	-1.10533	✓
	212.237	C14:0	C14H30N+	Positive	[M+N]+	-1.07945	✓
	226.253	C15:0	C15H32N+	Positive	[M+N]+	-1.0612	✓
	240.268	C16:0	C16H34N+	Positive	[M+N]+	-1.13664	✓
	254.284	C17:0	C17H36N+	Positive	[M+N]+	-1.14871	✓
	268.3	C18:0	C18H38N+	Positive	[M+N]+	-1.1707	✓
	282.315	C19:0	C19H40N+	Positive	[M+N]+	-1.04174	✓
	296.331	C20:0	C20H42N+	Positive	[M+N]+	-1.02959	✓
	310.347	C21:0	C21H44N+	Positive	[M+N]+	-1.13454	✓
	324.362	C22:0	C22H46N+	Positive	[M+N]+	-0.949863	✓
	338.378	C23:0	C23H48N+	Positive	[M+N]+	-1.1499	✓
	352.394	C24:0	C24H50N+	Positive	[M+N]+	-1.16943	✓
	366.409	C25:0	C25H52N+	Positive	[M+N]+	-1.17109	✓
	380.425	C26:0	C26H54N+	Positive	[M+N]+	-1.10692	✓
	394.441	C27:0	C27H56N+	Positive	[M+N]+	-1.03463	✓
	408.456	C28:0	C28H58N+	Positive	[M+N]+	-1.14847	✓
	422.472	C29:0	C29H60N+	Positive	[M+N]+	-1.0867	✓
	436.488	C30:0	C30H62N+	Positive	[M+N]+	-0.985365	✓
	450.503	C31:0	C31H64N+	Positive	[M+N]+	-0.874799	✓
	464.519	C32:0	C32H66N+	Positive	[M+N]+	-0.928056
	478.535	C33:0	C33H68N+	Positive	[M+N]+	-0.86535
	492.55	C34:0	C34H70N+	Positive	[M+N]+	-0.743274
	506.566	C35:0	C35H72N+	Positive	[M+N]+	-0.799698
	520.582	C36:0	C36H74N+	Positive	[M+N]+	-0.749354
	534.597	C37:0	C37H76N+	Positive	[M+N]+	-0.922376
	548.613	C38:0	C38H78N+	Positive	[M+N]+	-0.760281
	562.628	C39:0	C39H80N+	Positive	[M+N]+	-0.947516
	576.644	C40:0	C40H82N+	Positive	[M+N]+	-0.63488
	590.66	C41:0	C41H84N+	Positive	[M+N]+	-0.955033
	604.675	C42:0	C42H86N+	Positive	[M+N]+	-0.706329
	618.691	C43:0	C43H88N+	Positive	[M+N]+	-0.712956
	632.707	C44:0	C44H90N+	Positive	[M+N]+	-0.901049
	646.722	C45:0	C45H92N+	Positive	[M+N]+	-0.717618
	660.738	C46:0	C46H94N+	Positive	[M+N]+	-0.591913
	674.754	C47:0	C47H96N+	Positive	[M+N]+	-0.747087
	688.769	C48:0	C48H98N+	Positive	[M+N]+	-0.955472
	702.785	C49:0	C49H100N+	Positive	[M+N]+	-0.774205
	716.801	C50:0	C50H102N+	Positive	[M+N]+	-0.933453
	730.816	C51:0	C51H104N+	Positive	[M+N]+	-0.860818
	744.832	C52:0	C52H106N+	Positive	[M+N]+	-0.872814

### Sheet: ASTM gas oil GC-MS
	tR (min)	Parent ion	Diagnostic ions	Formula	Putative I.D.	Standard?
		142.3	-	C10H22+	C10:0
		156.3	-	C11H24+	C11:0
		170.3	-	C12H26+	C12:0
		184.3	-	C13H28+	C13:0
		198.3	-	C14H30+	C14:0
		212.3	-	C15H32+	C15:0
		226.3	-	C16H34+	C16:0
		240.3	-	C17H36+	C17:0
		254.3	-	C18H38+	C18:0	✓
		268.3	-	C19H40+	C19:0
		282.3	-	C20H42+	C20:0
		296.3	-	C21H44+	C21:0	✓
		310.3	-	C22H46+	C22:0	✓
		324.4	-	C23H48+	C23:0	✓
		338.3	-	C24H50+	C24:0	✓
		352.3	-	C25H52+	C25:0	✓
		366.3	-	C26H54+	C26:0	✓
		380.3	-	C27H56+	C27:0	✓
		394.3	-	C28H58+	C28:0	✓
		408.3	-	C29H60+	C29:0	✓
		422.3	-	C30H62+	C30:0
		436.3	-	C31H64+	C31:0

### Sheet: Plants OrbiSIMS
	Aldehydes/Ketones
	Observed m/z	Putative ID	Formula (observed)	Polarity	OrbiSIMS Adduct	Mass deviation (δppm)	Gooseberry	Apple blossom	Asparagus	Kiwi leaf	Tomato leaf	Pine needle	Victoria plum	Golden Gage plum	Gooseberry leaf
	256.263	C16:1	C16H34NO+	Positive	[M+NH4]+	-0.894001					✓
	284.295	C18:1	C18H38NO+	Positive	[M+NH4]+	-0.773023					✓
	296.295	C19:2	C19H38NO+	Positive	[M+NH4]+	-0.552715					✓
	312.326	C20:1	C20H42NO+	Positive	[M+NH4]+	-0.848792					✓
	340.357	C22:1	C22H46NO+	Positive	[M+NH4]+	-0.768114					✓
	354.373	C23:1	C23H48NO+	Positive	[M+NH4]+	-0.693525					✓
	366.373	C24:2	C24H48NO+	Positive	[M+NH4]+	-0.726308					✓
	368.389	C24:1	C24H50NO+	Positive	[M+NH4]+	-0.80558					✓
	370.404	C24:0	C24H52NO+	Positive	[M+NH4]+	-0.889388					✓
	380.389	C25:2	C25H50NO+	Positive	[M+NH4]+	-0.753878					✓
	382.404	C25:1	C25H52NO+	Positive	[M+NH4]+	-0.74816					✓
	384.42	C25:0	C25H54NO+	Positive	[M+NH4]+	-0.745105					✓
	392.389	C26:3	C26N50NO+	Positive	[M+NH4]+	-0.612742					✓
	394.404	C26:2	C26H52NO+	Positive	[M+NH4]+	-0.737652			✓		✓
	396.42	C26:1	C26H54NO+	Positive	[M+NH4]+	-0.709937	✓		✓		✓
	398.436	C26:0	C26H56NO+	Positive	[M+NH4]+	-0.763234			✓		✓
	408.42	C27:2	C27H54NO+	Positive	[M+NH4]+	-0.485856	✓				✓
	410.436	C27:1	C27H56NO+	Positive	[M+NH4]+	-0.612601					✓
	412.451	C27:0	C27H58NO+	Positive	[M+NH4]+	-0.831855					✓
	420.42	C28:3	C28H54NO+	Positive	[M+NH4]+	-0.452959	✓
	422.436	C28:2	C28H56NO+	Positive	[M+NH4]+	-0.6457	✓		✓		✓
	424.451	C28:1	C28H58NO+	Positive	[M+NH4]+	-0.705459	✓		✓		✓				✓
	426.467	C28:0	C28H60NO+	Positive	[M+NH4]+	-0.727918					✓
	434.436	C29:3	C29H56NO+	Positive	[M+NH4]+	-0.406121	✓
	436.451	C29:2	C29H58NO+	Positive	[M+NH4]+	-0.369877	✓					✓
	438.467	C29:1	C29H60NO+	Positive	[M+NH4]+	-0.554938	✓		✓		✓	✓
	440.483	C29:0	C29H62NO+	Positive	[M+NH4]+	-0.613947					✓	✓	✓	✓
	452.483	C30:1	C30H62NO+	Positive	[M+NH4]+	-0.591035	✓		✓		✓
	454.498	C30:0	C30H64NO+	Positive	[M+NH4]+	-0.640486					✓
	466.498	C31:1	C31H64NO+	Positive	[M+NH4]+	-0.640445			✓
	480.514	C32:1	C32H66NO+	Positive	[M+NH4]+	-0.517016					✓
	508.545	C34:1	C34H70NO+	Positive	[M+NH4]+	-0.377088					✓
	Observed m/z	Putative ID	Formula (observed)	Polarity	OrbiSIMS Adduct	Mass deviation (δppm)	Gooseberry	Apple blossom	Asparagus	Kiwi leaf	Tomato leaf	Pine needle	Victoria plum	Golden Gage plum	Gooseberry leaf
	197.191	C13:0	C13H25O-	Negative	[M-H]-	-0.46						✓
	209.191	C14:1	C14H25O-	Negative	[M-H]-	-0.43						✓
	223.207	C15:1	C15H27O-	Negative	[M-H]-	1.17						✓
	265.254	C18:1	C18H33O-	Negative	[M-H]-	1.17						✓
	281.285	C19:1	C19H37O-	Negative	[M-H]-	0.04						✓
	293.285	C20:1	C20H37O-	Negative	[M-H]-	0.04						✓
	307.301	C21:1	C21H39O-	Negative	[M-H]-	1.17						✓
	309.316	C21:0	C21H41O-	Negative	[M-H]-	-0.94						✓
	335.332	C23:1	C23H43O-	Negative	[M-H]-	0.18						✓
	351.363	C24:0	C24H47O-	Negative	[M-H]-	-0.711229			✓		✓	✓
	365.379	C25:1	C25H49O-	Negative	[M-H]-	0.3						✓
	379.395	C26:0	C26H51O-	Negative	[M-H]-	-0.654727	✓		✓		✓	✓
	391.395	C27:1	C27H51O-	Negative	[M-H]-	1.18						✓
	393.41	C27:0	C27H53O-	Negative	[M-H]-	-0.358997	✓					✓
	407.426	C28:0	C28H55O-	Negative	[M-H]-	-0.729948	✓		✓			✓
	419.426	C29;1	C29H55O-	Negative	[M-H]-	0.62						✓
	421.442	C29:0	C29H57O-	Negative	[M-H]-	1.21						✓
	435.457	C30:0	C30H59O-	Negative	[M-H]-	-0.79051	✓					✓
	449.473	C31:0	C31H61O-	Negative	[M-H]-	0.47						✓
	463.488	C32:0	C32H63O-	Negative	[M-H]-	-0.95						✓
	477.504	C33:0	C33H65O-	Negative	[M-H]-	-0.19						✓
	Polycyclic aromatic hydrocarbons (PAHs)
	Observed m/z	Putative ID	Formula (observed)	Polarity	OrbiSIMS Adduct	Mass deviation (δppm)	Gooseberry	Apple blossom	Asparagus	Kiwi leaf	Tomato leaf	Pine needle	Victoria plum	Golden Gage plum	Gooseberry leaf
	130.065	PAH	C9H8N+	Positive	[M+N]+	-0.708107					✓		✓	✓
	142.065	PAH	C10H8N+	Positive	[M+N]+	-0.690528					✓
	154.065	PAH	C11H8N+	Positive	[M+N]+	-1.03268					✓		✓		✓
	156.081	PAH	C11H10N+	Positive	[M+N]+	-0.720353					✓
	168.081	PAH	C12H10N+	Positive	[M+N]+	-0.827578					✓
	180.081	PAH	C13H10N+	Positive	[M+N]+	-0.931619					✓				✓
	190.065	PAH	C14H8N+	Positive	[M+N]+	-0.68									✓
	194.096	PAH	C14H12N+	Positive	[M+N]+	-0.483093					✓
	204.081	PAH	C15H10N+	Positive	[M+N]+	1.08									✓
	216.081	PAH	C16H10N+	Positive	[M+N]+	1.02									✓
	254.096	PAH	C19H12N+	Positive	[M+N]+	-0.91									✓
	Linear/branched chain hydrocarons
	Observed m/z	Putative ID	Formula (observed)	Polarity	OrbiSIMS adduct	Mass deviation (δppm)	Gooseberry	Apple blossom	Asparagus	Kiwi leaf	Tomato leaf	Pine needle	Victoria plum	Golden Gage plum	Gooseberry leaf
	254.284	C17:0	C17H36N+	Positive	[M+N]+	-0.941597	✓
	266.284	C18:1	C18H36N+	Positive	[M+N]+	-0.737682	✓
	268.3	C18:0	C18H38N+	Positive	[M+N]+	-0.801093	✓				✓		✓
	280.3	C19:1	C19H38N+	Positive	[M+N]+	-0.754311	✓						✓
	282.316	C19:0	C19H40N+	Positive	[M+N]+	-0.67454					✓
	294.316	C20:1	C20H40N+	Positive	[M+N]+	-0.660628	✓
	296.331	C20:0	C20H42N+	Positive	[M+N]+	-0.76131	✓				✓
	308.331	C21:1	C21H42N+	Positive	[M+N]+	-0.815465	✓
	310.347	C21:0	C21H44N+	Positive	[M+N]+	-0.838631	✓				✓
	322.347	C22:1	C22H44N+	Positive	[M+N]+	-0.885485	✓
	324.362	C22:0	C22H46N+	Positive	[M+N]+	-0.791261	✓	✓			✓
	336.362	C23:1	C23H46N+	Positive	[M+N]+	-0.881786	✓	✓
	338.378	C23:0	C23H48N+	Positive	[M+N]+	-0.967326	✓	✓			✓
	350.378	C24:1	C24H48N+	Positive	[M+N]+	-0.784676	✓				✓
	352.394	C24:0	C24H50N+	Positive	[M+N]+	-0.92302	✓	✓	✓		✓		✓
	364.394	C25:1	C25H50N+	Positive	[M+N]+	-0.804806	✓				✓
	366.409	C25:0	C25H52N+	Positive	[M+N]+	-0.895901	✓	✓	✓		✓				✓
	378.409	C26:1	C26H52N+	Positive	[M+N]+	-0.788358	✓		✓		✓
	380.425	C26:0	C26H54N+	Positive	[M+N]+	-0.858075	✓		✓		✓		✓		✓
	392.425	C27:1	C27H54N+	Positive	[M+N]+	-0.638168	✓								✓
	394.441	C27:0	C27H56N+	Positive	[M+N]+	-0.752312	✓	✓	✓	✓	✓				✓
	404.425	C28:2	C28H54N+	Positive	[M+N]+	-0.615936	✓
	406.441	C28:1	C28H56N+	Positive	[M+N]+	-0.730979	✓		✓				✓	✓	✓
	408.456	C28:0	C28H58N+	Positive	[M+N]+	-0.72166	✓	✓	✓		✓				✓
	418.441	C29:2	C29H56N+	Positive	[M+N]+	-0.593712	✓						✓
	420.456	C29:1	C29H58N+	Positive	[M+N]+	-0.774396	✓	✓				✓	✓	✓	✓
	422.472	C29:0	C29H60N+	Positive	[M+N]+	-0.747569	✓	✓		✓	✓	✓	✓	✓	✓
	434.472	C30:1	C30H60N+	Positive	[M+N]+	-0.478205	✓						✓		✓
	436.488	C30:0	C30H62N+	Positive	[M+N]+	-0.570275	✓		✓	✓	✓		✓	✓	✓
	448.488	C31:1	C31H62N+	Positive	[M+N]+	-0.59734	✓			✓					✓
	450.503	C31:0	C31H64N+	Positive	[M+N]+	-0.648755	✓			✓					✓
	462.503	C32:1	C32H64N+	Positive	[M+N]+	-0.479348	✓			✓					✓
	464.519	C32:0	C32H66N+	Positive	[M+N]+	-0.637003	✓			✓					✓
	476.519	C33:1	C33H66N+	Positive	[M+N]+	-0.378998				✓					✓
	478.535	C33:0	C33H68N+	Positive	[M+N]+	-0.579059				✓					✓
	Fatty acids/Wax esters
	Observed m/z	Putative ID	Formula (observed)	Polarity	OrbiSIMS adduct	Mass deviation (δppm)	Gooseberry	Apple blossom	Asparagus	Kiwi leaf	Tomato leaf	Pine needle	Victoria plum	Golden Gage plum	Gooseberry leaf
	255.232	C16:1	C16H31O2+	Positive	[M+H]+	0.55						✓
	297.279	C19:1	C19H37O2+	Positive	[M+H]+	0.64									✓
	325.31	C21:1	C21H41O2+	Positive	[M+H]+	-0.34									✓
	337.346	C23:0	C23H45O+	Positive	[M+H-H2O]+	-1.45						✓
	397.404	C26:0	C26H53O2+	Positive	[M+H]+	-0.03									✓
	419.386	C26:0	C26H52O2Na+	Positive	[M+Na]+	0.12					✓
	425.435	C28:0	C28H57O2+	Positive	[M+H]+	-0.73									✓
	437.435	C29:1	C29H57O2+	Positive	[M+H]+	-0.71							✓	✓
	439.451	C29:0	C29H59O2+	Positive	[M+H]+	0.09						✓	✓
	447.417	C28:0	C28H56O2Na+	Positive	[M+Na]+	-0.56					✓
	453.467	C30:0	C30H61O2+	Positive	[M+H]+	0.86									✓
	473.435	C32:4	C32H57O2+	Positive	[M+Na]+	-0.65						✓
	481.498	C32:0	C32H65O2+	Positive	[M+H]+	0.19									✓
	Observed m/z	Putative ID	Formula (observed)	Polarity	OrbiSIMS Adduct	Mass deviation (δppm)	Gooseberry	Apple blossom	Asparagus	Kiwi leaf	Tomato leaf	Pine needle	Victoria plum	Golden Gage plum	Gooseberry leaf
	169.123	C10:1	C10H17O2-	Negative	[M-H]-	-1.30713		✓	✓
	171.139	C10:0	C10H19O2-	Negative	[M-H]-	-0.29						✓
	183.139	C11:1	C11H19O2-	Negative	[M-H]-	-1.57931	✓	✓	✓			✓
	185.155	C11:0	C11H21O2-	Negative	[M-H]-	1.62						✓
	195.139	C12:2	C12H19O2-	Negative	[M-H]-	-0.26						✓
	197.155	C12:1	C12H21O2-	Negative	[M-H]-	-1.36672	✓	✓	✓			✓
	199.17	C12:0	C12H23O2-	Negative	[M-H]-	-1.76						✓
	211.17	C13:1	C13H23O2-	Negative	[M-H]-	-1.24286	✓	✓	✓			✓
	213.186	C13:0	C13H25O2-	Negative	[M-H]-	0						✓
	223.17	C14:2	C14H23O2-	Negative	[M-H]-	-1.57						✓
	225.186	C14:1	C14H25O2-	Negative	[M-H]-	-1.2262	✓	✓	✓			✓
	227.202	C14:0	C14H27O2-	Negative	[M-H]-	-1.15565			✓			✓
	239.202	C15:1	C15H27O2-	Negative	[M-H]-	-1.1144	✓	✓	✓			✓
	241.217	C15:0	C15H29O2-	Negative	[M-H]-	-1.07837	✓	✓	✓			✓
	251.202	C16:2	C16H27O2-	Negative	[M-H]-	1.39						✓
	251.238	C17:0	C17H31O-	Negative	[M-H-H2O]-	-0.16						✓
	253.217	C16:1	C16H29O2-	Negative	[M-H]-	-1.03078	✓	✓	✓			✓
	255.233	C16:0	C16H31O2-	Negative	[M-H]-	-1.01872	✓	✓	✓			✓
	267.233	C17:1	C17H31O2-	Negative	[M-H]-	-1.00624	✓					✓
	269.249	C17:0	C17H33O2-	Negative	[M-H]-	1.49						✓
	277.217	C18:3	C18H29O2-	Negative	[M-H]-	-1.08423		✓
	279.233	C18:2	C18H31O2-	Negative	[M-H]-	-1.07401		✓	✓			✓
	281.248	C18:1	C18H33O2-	Negative	[M-H]-	-1.10365	✓	✓				✓
	283.264	C18:0	C18H35O2-	Negative	[M-H]-	-1.00067	✓	✓	✓			✓
	291.269	C20:1	C20H35O-	Negative	[M-H-H2O]-	-1.17						✓
	295.264	C19:1	C19H35O2-	Negative	[M-H]-	-1.10601	✓					✓
	297.28	C19:0	C19H37O2-	Negative	[M-H]-	0.34						✓
	307.264	C20:2	C20H35O2-	Negative	[M-H]-	-0.81						✓
	309.28	C20:1	C20H37O2-	Negative	[M-H]-	-0.753578	✓		✓			✓
	311.296	C20:0	C20H39O2-	Negative	[M-H]-	-0.6973	✓		✓			✓
	319.3	C22:1	C22H39O-	Negative	[M-H-H2O]-	-2						✓
	321.316	C22:0	C22H41O-	Negative	[M-H]-	-0.9						✓
	323.295	C21:1	C21H39O2-	Negative	[M-H]-	-1.7						✓
	325.311	C21:0	C21H41O2-	Negative	[M-H]-	-0.62						✓
	335.295	C22:2	C22H39O2-	Negative	[M-H]-	-1.64						✓
	337.311	C22:1	C22H41O2-	Negative	[M-H]-	-0.497266	✓		✓			✓
	339.327	C22:0	C22H43O2-	Negative	[M-H]-	-0.975657	✓	✓	✓		✓	✓
	347.332	C24:1	C24H43O-	Negative	[M-H-H2O]-	0.17						✓
	349.348	C24:0	C24H45O-	Negative	[M-H-H2O]-	1.17						✓
	351.327	C23:1	C23H43O2-	Negative	[M-H]-	0.43						✓
	353.342	C23:0	C23H45O2-	Negative	[M-H]-	-0.748754		✓				✓
	363.327	C24:2	C24H43O2-	Negative	[M-H]-	-0.368538			✓			✓
	365.342	C24:1	C24H45O2-	Negative	[M-H]-	-0.900251	✓	✓	✓		✓	✓
	367.358	C24:0	C24H47O2-	Negative	[M-H]-	-0.911462	✓	✓	✓	✓	✓	✓
	377.379	C26:0	C26H49O-	Negative	[M-H-H2O]-	0.29						✓
	379.358	C25:1	C25H47O2-	Negative	[M-H]-	-0.588889	✓		✓			✓
	381.374	C25:0	C25H49O2-	Negative	[M-H]-	-0.619208	✓	✓	✓		✓	✓
	391.358	C26:2	C26H47O2-	Negative	[M-H]-	-0.38						✓
	393.374	C26:1	C26H49O2-	Negative	[M-H]-	-0.383322	✓		✓		✓	✓
	395.389	C26:0	C26H51O2-	Negative	[M-H]-	-0.9067	✓	✓	✓	✓	✓	✓
	405.41	C28:0	C28H53O-	Negative	[M-H-H2O]-	-0.47						✓
	407.389	C27:1	C27H51O2-	Negative	[M-H]-	-0.669875	✓		✓			✓
	409.405	C27:0	C27H53O2-	Negative	[M-H]-	-0.655721	✓		✓		✓	✓
	421.405	C28:1	C28H53O2-	Negative	[M-H]-	-0.400208	✓		✓		✓	✓
	423.421	C28:0	C28H55O2-	Negative	[M-H]-	-0.464707	✓	✓	✓	✓	✓	✓
	433.405	C29:2	C29H53O2-	Negative	[M-H]-	-0.23						✓
	433.442	C30:0	C30H57O-	Negative	[M-H-H2O]-	1.18						✓
	435.421	C29:1	C29H55O2-	Negative	[M-H]-	-0.751533	✓					✓
	437.436	C29:0	C29H57O2-	Negative	[M-H]-	-0.701968	✓				✓	✓
	447.421	C30:2	C30H55O2-	Negative	[M-H]-	0.56						✓
	447.457	C31:0	C31H59O-	Negative	[M-H-H2O]-	-0.31						✓
	449.436	C30:1	C30H57O2-	Negative	[M-H]-	-0.633905	✓					✓
	451.452	C30:0	C30H59O2-	Negative	[M-H]-	-0.672422	✓	✓	✓	✓	✓	✓
	461.437	C31:2	C31H57O2-	Negative	[M-H]-	1.3						✓
	461.473	C32:0	C32H61O-	Negative	[M-H-H2O]-	0.46						✓
	463.452	C31:1	C31H59O2-	Negative	[M-H]-	-0.11						✓
	465.468	C31:0	C31H61O2-	Negative	[M-H]-	0.65						✓
	475.452	C32:2	C32H59O2-	Negative	[M-H]-	-0.971496		✓				✓
	475.489	C33:0	C33H63O-	Negative	[M-H-H2O]-	1.18						✓
	477.468	C32:1	C32H61O2-	Negative	[M-H]-	-0.982055					✓	✓
	479.483	C32:0	C32H63O2-	Negative	[M-H]-	-1.11418				✓		✓
	489.504	C34:0	C34H65O-	Negative	[M-H-H2O]-	-0.18						✓
	491.483	C33:1	C33H63O2-	Negative	[M-H]-	-0.71						✓
	493.499	C33:0	C33H65O2-	Negative	[M-H]-	0						✓
	503.423	C31:0	C31H60O2K-	Negative	[M+K-2H]-	-1.17						✓
	503.483	C34:2	C34H63O2-	Negative	[M-H]-	-0.7						✓
	505.499	C34:1	C34H65O2-	Negative	[M-H]-	-0.793077					✓	✓
	507.515	C34:0	C34H67O2-	Negative	[M-H]-	0.69						✓
	515.483	C35:3	C35H63O2-	Negative	[M-H]-	-1.19221		✓
	517.499	C35:2	C35H65O2-	Negative	[M-H]-	-1.25069		✓
	517.535	C36:0	C36H69O-	Negative	[M-H-H2O]-	-0.75						✓
	519.514	C35:1	C35H67O2-	Negative	[M-H]-	-1.31193				✓		✓
	521.53	C35:0	C35H69O2-	Negative	[M-H]-	-0.59						✓
	531.515	C36:2	C36H67O2-	Negative	[M-H]-	-0.59						✓
	533.53	C36:1	C36H69O2-	Negative	[M-H]-	-1.15064					✓	✓
	535.546	C36:0	C36H71O2-	Negative	[M-H]-	0.08						✓
	547.546	C37:1	C37H71O2-	Negative	[M-H]-	-1.15771				✓		✓
	561.561	C38:1	C38H73O2-	Negative	[M-H]-	-0.932934					✓
	563.577	C38:0	C38H75O2-	Negative	[M-H]-	-0.46						✓
	Modified fatty acids
	Observed m/z	Putative ID	Formula (observed)	Polarity	OrbiSIMS adduct	Mass deviation (δppm)	Gooseberry	Apple blossom	Asparagus	Kiwi leaf	Tomato leaf	Pine needle	Victoria plum	Golden Gage plum	Gooseberry leaf
	313.274	x-oxo-C19:0	C19H37O3+	Positive	[M+H]+	0.89							✓
	Observed m/z	Putative ID	Formula (observed)	Polarity	OrbiSIMS adduct	Mass deviation (δppm)	Gooseberry	Apple blossom	Asparagus	Kiwi leaf	Tomato leaf	Pine needle	Victoria plum	Golden Gage plum	Gooseberry leaf
	109.029	x-oxo-C6:1	C6H5O2-	Negative	[M-H-H2O]-	-1.51549		✓
	171.103	x-oxo-C9:0	C9H15O3-	Negative	[M-H]-	-1.18973		✓
	173.118	x-hydroxy C9:0	C9H17O3-	Negative	[M-H]-	-1.85						✓
	185.118	x-oxo C10:0	C10H17O3-	Negative	[M-H]-	-1.38056		✓
	199.134	x-hydroxy C11:1	C11H19O3-	Negative	[M-H]-	0.15						✓
	213.15	x-oxo C12:0	C12H21O3-	Negative	[M-H]-	1.78						✓
	215.165	x-hydroxy C12:0	C12H23O2-	Negative	[M-H]-	-1.25						✓
	227.165	x-oxo C13:0	C13H23O3-	Negative	[M-H]-	-1.19						✓
	239.165	x-oxo C14:1	C14H23O3-	Negative	[M-H]-	-1.13						✓
	241.181	x-oxo C14:1	C14H25O3-	Negative	[M-H]-	0.33						✓
	255.197	x-oxo C15:0	C15H27O3-	Negative	[M-H]-	1.68						✓
	257.212	x-hydroxy C15:0	C15H29O3-	Negative	[M-H]-	-0.86						✓
	263.163	x-oxo C14:0	C14H24O3Na-	Negative	[M+Na-2H]-	0.53						✓
	267.196	x-hydroxy-x-oxo C16:1	C16H27O3-	Negative	[M-H-H2O]-	-0.982672		✓
	269.212	x-oxo C16:0	C16H29O3-	Negative	[M-H]-	-0.979029		✓				✓
	271.228	x-hydroxy C16:0	C16H31O3-	Negative	[M-H]-	-0.922594		✓				✓
	285.207	x-Hydroxy-x-oxo C16:0	C16H29O4-	Negative	[M-H]-	-0.863349		✓
	291.194	x-oxo C16:0	C16H28O3Na-	Negative	[M+Na-2H]-	-0.55						✓
	293.21	x-hydroxy C16:0	C16H30O3Na-	Negative	[M+Na-2H]-	0.65						✓
	297.243	x-hydroxy C18:0	C18H33O3-	Negative	[M-H]-	-1.75						✓
	299.259	x-hydroxy C18:0	C18H35O3-	Negative	[M-H]-	-0.57						✓
	307.168	x-oxo C16:0	C16H28O3K-	Negative	[M+K-2H]-	-0.33						✓
	313.275	x-hydroxy C19:0	C19H37O3-	Negative	[M-H]-	0.57						✓
	325.275	x-oxo C20:0	C20H37O2-	Negative	[M-H]-	0.55						✓
	327.29	x-hydroxy C20:0	C20H39O3-	Negative	[M-H]-	-1.44						✓
	341.306	x-hydroxy C21:0	C21H41O3-	Negative	[M-H]-	-0.35						✓
	353.306	x-oxo C22:0	C22H41O3-	Negative	[M-H]-	-0.34						✓
	355.322	x-hydroxy C22:0	C22H43O3-	Negative	[M-H]-	0.65						✓
	367.322	x-oxo C23:0	C23H43O3-	Negative	[M-H]-	0.63						✓
	369.337	x-hydroxy C23:0	C23H45O3-	Negative	[M-H]-	-1.14						✓
	379.322	x-oxo C24:1	C24H43O3-	Negative	[M-H]-	-0.452298			✓			✓
	381.337	x-oxo C24:0	C24H45O3-	Negative	[M-H]-	-0.479627			✓
	383.353	x-hydroxy C24:0	C24H47O3-	Negative	[M-H]-	-0.531016			✓			✓
	397.369	x-hydroxy C25:0	C25H49O3-	Negative	[M-H]-	0.7						✓
	409.369	x-oxo C26:0	C26H49O3-	Negative	[M-H]-	-0.48872	✓		✓			✓
	411.384	x-hydroxy C26:0	C26H51O3-	Negative	[M-H]-	-0.556819	✓		✓			✓
	425.4	x-hydroxy C27:0	C27H53O3-	Negative	[M-H]-	-0.339053	✓
	435.384	x-oxo C28:1	C28H51O3-	Negative	[M-H]-	-0.85						✓
	437.4	x-oxo C28:0	C28H53O3-	Negative	[M-H]-	-0.68488	✓					✓
	439.416	x-hydroxy C28:0	C28H55O3-	Negative	[M-H]-	-0.679083	✓		✓			✓
	467.447	x-hydroxy C30:0	C30H59O3-	Negative	[M-H]-	0.06						✓
	483.442	x,x dihydroxy C30:0	C30H59O4-	Negative	[M-H]-	0.25						✓
	537.525	x- hydroxy C35:0	C35H69O3-	Negative	[M-H]-	-0.41						✓
	Peptide fragments
	Observed m/z	Putative ID	Formula (observed)	Polarity	OrbiSIMS adduct	Mass deviation (δppm)	Gooseberry	Apple blossom	Asparagus	Kiwi leaf	Tomato leaf	Pine needle	Victoria plum	Golden Gage plum	Gooseberry leaf
	253.096		C7H17N4O4S+	Positive	[M+NH4]+	0									✓
	275.081		C9H15N4O4S+	Positive	[M+H-H2O]+	-0.18									✓
	Observed m/z	Putative ID	Formula (observed)	Polarity	OrbiSIMS adduct	Mass deviation (δppm)	Gooseberry	Apple blossom	Asparagus	Kiwi leaf	Tomato leaf	Pine needle	Victoria plum	Golden Gage plum	Gooseberry leaf
	219.081		C8H15N2O3S-	Negative	[M-H]-	0.51						✓
	235.076		C8H15N2O4S-	Negative	[M-H]-	0.85						✓
	294.182		C15H24N3O3-	Negative	[M-H-H2O]-	-1.09						✓
	295.175		C12H24N4O3Na-	Negative	[M+Na-2H]-	-0.54						✓
	298.156		C17H20N3O2-	Negative	[M-H-H2O]-	-0.34						✓
	354.204		C17H28N3O5-	Negative	[M-H-H2O]-	1.58						✓
	356.14		C14H22N5O4S-	Negative	[M-H]-	0.56						✓
	361.124		C13H18N6O5Na-	Negative	[M+Na-2H]-	-0.53						✓
	369.118		C16H18N4O5Na-	Negative	[M+Na-2H]-	-0.12						✓
	370.155		C15H24N5O4S-	Negative	[M-H]-	-1.22						✓
	371.115		C13H19N6O5S-	Negative	[M-H]-	1.86						✓
	386.15		C15H24N5O5S-	Negative	[M-H-H2O]-	-0.93						✓
	450.212		C22H29N5O4Na-	Negative	[M+Na-2H]-	-0.6						✓
	MG/DG/TG
	Observed m/z	Putative ID	Formula (observed)	Polarity	OrbiSIMS adduct	Mass deviation (δppm)	Gooseberry	Apple blossom	Asparagus	Kiwi leaf	Tomato leaf	Pine needle	Victoria plum	Golden Gage plum	Gooseberry leaf
	425.362	DG 23:0	C26H49O4+	Positive	[M+H-H2O]+	-1.27						✓
	453.394	DG 25:0	C28H53O4+	Positive	[M+H-H2O]+	0.35						✓
	481.425	DG 27:0	C30H57O4+	Positive	[M+H-H2O]+	-0.29						✓
	509.449	DG 29:0	C32H61O4+	Positive	[M+H-H2O]+	-0.86						✓
	549.449	DG 29:0	C32H62O5Na+	Positive	[M+Na]+	0.09						✓
	551.503	DG 32:0	C35H67O4+	Positive	[M+H-H2O]+	-0.71							✓
	563.428	TG 29:0	C32H60O6Na+	Positive	[M+Na]+	-0.37						✓
	579.535	DG 34:0	C37H71O4+	Positive	[M+H-H2O]+	0.53							✓
	607.566	DG 36:0	C39H75O4+	Positive	[M+H-H2O]+	0.02							✓
	679.587	TG 39:1	C42H79O6+	Positive	[M+H]+	-0.18						✓
	689.607	DG 41:3	C44H81O5+	Positive	[M+H]+	-1.23						✓
	707.618	TG 41:1	C44H83O6+	Positive	[M+H]+	-0.59						✓
	735.649	TG 43:1	C46H87O6+	Positive	[M+H]+	-0.98						✓
	745.67	TG 45:1	C48H89O5+	Positive	[M+H-H2O]+	-0.6						✓
	763.68	TG 45:1	C48H91O6+	Positive	[M+H]+	-1.34						✓
	Observed m/z	Putative ID	Formula (observed)	Polarity	OrbiSIMS adduct	Mass deviation (δppm)	Gooseberry	Apple blossom	Asparagus	Kiwi leaf	Tomato leaf	Pine needle	Victoria plum	Golden Gage plum	Gooseberry leaf
	281.212	MG 14:0	C17H29O3-	Negative	[M-H-H2O]-	-0.78						✓
	287.223	MG 13:0	C16H31O4-	Negative	[M-H]-	-0.829437		✓				✓
	309.243	MG 16:1	C19H33O3-	Negative	[M-H-H2O]-	-1.68						✓
	325.238	DG 16:0	C19H33O4-	Negative	[M-H-H2O]-	-1.32						✓
	339.29	MG 18:0	C21H39O3-	Negative	[M-H-H2O]-	-1.39						✓
	343.285	MG 17:0	C20H39O4-	Negative	[M-H]-	-1.11						✓
	365.306	MG 20:1	C23H41O3-	Negative	[M-H-H2O]-	-0.33						✓
	381.337	MG 21:0	C24H45O3-	Negative	[M-H-H2O]-	-1.1						✓
	383.317	MG 20:1	C26H43O4-	Negative	[M-H]-	0.83						✓
	393.337	MG 22:1	C25H45O3-	Negative	[M-H-H2O]-	-1.07						✓
	395.317	DG 21:0	C24H43O4-	Negative	[M-H-H2O]-	-0.632994			✓			✓
	395.353	MG 22:0	C25H47O3-	Negative	[M-H-H2O]-	-0.18						✓
	399.348	MG 21:0	C24H47O4-	Negative	[M-H]-	-0.629108			✓
	409.332	MG 22:0	C25H45O4-	Negative	[M-H]-	-0.482656			✓			✓
	411.348	MG 22:1	C25H47O4-	Negative	[M-H]-	0.05						✓
	413.327	DG 21:0	C24H45O5-	Negative	[M-H]-	-0.6						✓
	421.369	MG 24:1	C27H49O3-	Negative	[M-H-H2O]-	0.66						✓
	423.348	DG 23:0	C26H47O4-	Negative	[M-H-H2O]-	0.05						✓
	423.385	MG 24:0	C27H51O3-	Negative	[M-H-H2O]-	1.49						✓
	427.343	DG 22:0	C25H47O5-	Negative	[M-H]-	0.23						✓
	437.364	DG 24:0	C27H49O4-	Negative	[M-H-H2O]-	0.85						✓
	439.379	MG 24:1	C27H51O4-	Negative	[M-H]-	-0.64						✓
	441.359	DG 23:0	C26H49O5-	Negative	[M-H]-	1.02						✓
	451.379	DG 25:0	C28H51O4-	Negative	[M-H-H2O]-	-0.62						✓
	465.395	DG 26:0	C29H53O4-	Negative	[M-H-H2O]-	0.15						✓
	469.353	TG 24:0	C27H49O6-	Negative	[M-H]-	-0.98						✓
	469.39	DG 25:0	C28H53O5-	Negative	[M-H]-	0.32						✓
	479.411	DG 27:0	C30H55O4-	Negative	[M-H-H2O]-	0.88						✓
	483.405	DG 26:0	C29H55O5-	Negative	[M-H]-	-1.03						✓
	493.426	DG 28:0	C31H57O4-	Negative	[M-H-H2O]-	-0.47						✓
	497.384	TG 26:0	C29H53O6-	Negative	[M-H]-	-1.53						✓
	497.421	DG 27:0	C30H57O5-	Negative	[M-H]-	-0.3						✓
	507.442	DG 29:0	C32H59O4-	Negative	[M-H-H2O]-	0.24						✓
	509.421	DG 28:1	C31H57O5-	Negative	[M-H]-	-0.29						✓
	511.437	DG 28:0	C31H59O5-	Negative	[M-H]-	0.39						✓
	515.411	DG 30:3	C33H55O4-	Negative	[M-H-H2O]-	0.81						✓
	521.421	TG 29:0	C32H57O5-	Negative	[M-H-H2O]-	-0.29						✓
	521.458	DG 30:0	C33H61O4-	Negative	[M-H2O-H]-	0.9						✓
	525.416	TG 28:0	C31H57O6-	Negative	[M-H]-	-0.11						✓
	525.452	DG 29:0	C32H61O5-	Negative	[M-H]-	-0.86						✓
	529.426	DG 31:3	C34H57O4-	Negative	[M-H-H2O]-	-0.43						✓
	531.442	DG 31:2	C34H59O4-	Negative	[M-H-H2O]-	-1.0464		✓			✓
	533.457	DG 31:1	C34H61O4-	Negative	[M-H-H2O]-	-1.10206		✓
	535.473	DG 31:0	C34H36O4-	Negative	[M-H-H2O]-	-0.34						✓
	537.452	DG 30:1	C33H61O5-	Negative	[M-H]-	-0.84						✓
	539.432	TG 29:0	C32H59O6-	Negative	[M-H]-	0.54						✓
	539.468	DG 30:0	C33H63O5-	Negative	[M-H]-	-0.19						✓
	551.468	DG 31:1	C34H63O5-	Negative	[M-H]-	-0.18						✓
	553.447	TG 30:0	C33H61O6-	Negative	[M-H]-	-0.65						✓
	553.484	DG 31:0	C34H65O5-	Negative	[M-H]-	0.45						✓
	559.473	DG 33:2	C36H63O4-	Negative	[M-H-H2O]-	-0.935225		✓			✓
	561.414	TG 29:0	C32H58O6Na-	Negative	[M+Na-2H]-	0.61						✓
	561.489	DG 33:1	C36H65O4-	Negative	[M-H-H2O]-	-0.886037		✓			✓
	563.505	DG 33:0	C36H67O4-	Negative	[M-H-H2O]-	0.92						✓
	567.463	TG 31:0	C34H63O6-	Negative	[M-H]-	-0.02						✓
	579.499	DG 33:1	C36H67O5-	Negative	[M-H]-	-0.69						✓
	581.478	TG 32:0	C35H65O6-	Negative	[M-H]-	-1.14						✓
	581.515	DG 33:0	C36H69O5-	Negative	[M-H]-	-0.09						✓
	585.489	DG 35:3	C38H65O4-	Negative	[M-H-H2O]-	-0.902493					✓
	587.504	DG 35:2	C38H67O4-	Negative	[M-H-H2O]-	-0.955056		✓			✓
	589.52	DG 35:1	C38H69O4-	Negative	[M-H-H2O]-	-0.914472		✓			✓
	591.536	DG 35:0	C38H71O4-	Negative	[M-H-H2O]-	0.37						✓
	593.515	DG 34:1	C37H69O5-	Negative	[M-H]-	-0.08						✓
	595.494	TG 33:0	C36H67O6-	Negative	[M-H]-	-0.52						✓
	595.531	DG 34:0	C37H71O5-	Negative	[M-H]-	0.5						✓
	607.531	DG 35:1	C38H71O5-	Negative	[M-H]-	0.49						✓
	609.547	DG 35:0	C38H73O5-	Negative	[M-H]-	1.07						✓
	613.52	DG 37:3	C40H69O4-	Negative	[M-H-H2O]-	-0.737384					✓
	621.546	DG 36:1	C39HH73O5-	Negative	[M-H]-	-0.56						✓
	623.525	TG 35:0	C38H71O6-	Negative	[M-H]-	-0.98						✓
	635.562	DG 37:1	C40H75O5-	Negative	[M-H]-	0						✓
	637.541	TG 36:0	C39H73O6-	Negative	[M-H]-	-0.41						✓
	641.551	DG 39:3	C42H73O4-	Negative	[M-H-H2O]-	-0.950664					✓
	651.557	TG 37:0	C40H75O6-	Negative	[M-H]-	0.14						✓
	665.572	TG 38:0	C41H77O6-	Negative	[M-H]-	-0.84						✓
	707.619	TG 41:0	C44H83O6-	Negative	[M-H]-	-0.72						✓
	721.672	DG 43:0	C46H89O5-	Negative	[M-H]-	0.62						✓
	763.681	TG 45:0	C48H91O6-	Negative	[M-H]-	-1.45						✓
	767.631	DG 44:2	C47H88O5Cl-	Negative	[M+Cl]-	-2.06						✓
	795.662	TG o-46:2	C49H92O5Cl-	Negative	[M+Cl]-	-2.36						✓
	Phospholipids
	Observed m/z	Putative ID	Formula (observed)	Polarity	OrbiSIMS adduct	Mass deviation (δppm)	Gooseberry	Apple blossom	Asparagus	Kiwi leaf	Tomato leaf	Pine needle	Victoria plum	Golden Gage plum	Gooseberry leaf
	599.444	PA P-31:1	C34H64O6P+	Positive	[M+H-H2O]+	0.83		✓
	670.517	PE P-33:1 / PC P-30:1	C38H73NO6P+	Positive	[M+H-H2O]+	0					✓
	763.575	PC P-36:5	C44H80N2O6P+	Positive	[M+NH4-H2O]+	0.2						✓
	791.607	PC P-38:5	C46H84N2O6P+	Positive	[M+NH4-H2O]+	1.07						✓
	805.68	PE O-40:1/PC P-37:0	C45H94N2O7P+	Positive	[M+NH4]+	0.84						✓
	819.638	PC P-40:5	C48H88N2O6P+	Positive	[M+NH4-H2O]+	0.67						✓
	820.641	PS O-39:0	C45H91NO9P+	Positive	[M+H]+	-1.95						✓
	833.617	PC P-40:7	C48H86N2O7P+	Positive	[M+NH4]+	0.34						✓
	834.621	PS 39:0	C45H89NO10P+	Positive	[M+H]+	-1.03						✓
	Observed m/z	Putative ID	Formula (observed)	Polarity	OrbiSIMS adduct	Mass deviation (δppm)	Gooseberry	Apple blossom	Asparagus	Kiwi leaf	Tomato leaf	Pine needle	Victoria plum	Golden Gage plum	Gooseberry leaf
	577.388	PA 27:0	C30H58O8P-	Negative	[M-H]-	0.9						✓
	739.6	PA P-41:0	C44H84O6P-	Negative	[M-H-H2O]-	-1.49						✓
	578.382	PC 21:0 / PE 24:0	C29H57NO8P-	Negative	[M-H]-	-1.26						✓
	640.375	PE 26:1	C31H60NO8PCl-	Negative	[M+Cl]-	-0.09						✓
	831.611	PG 40:1	C46H88O10P-	Negative	[M-H]-	-1.28						✓
	Alcohols
	Observed m/z	Putative ID	Formula (observed)	Polarity	OrbiSIMS Adduct	Mass deviation (δppm)	Gooseberry	Apple blossom	Asparagus	Kiwi leaf	Tomato leaf	Pine needle	Victoria plum	Golden Gage plum	Gooseberry leaf
	253.254	C17:1	C17H33O-	Negative	[M-H]-	1.22						✓
	267.269	C18:1	C18H35O-	Negative	[M-H]-	-1.27						✓
	295.3	C20:1	C20H39O-	Negative	[M-H]-	-1.18941			✓			✓
	297.316	C20:0	C20H41O-	Negative	[M-H]-	-0.98						✓
	309.316	C21:1	C21H41O-	Negative	[M-H]-	-0.82192			✓
	423.457	C29:0	C29H59O-	Negative	[M-H]-	-0.33						✓
	Ceramides and Sphingomyelins
	Observed m/z	Putative ID	Formula (observed)	Polarity	OrbiSIMS Adduct	Mass deviation (δppm)	Gooseberry	Apple blossom	Asparagus	Kiwi leaf	Tomato leaf	Pine needle	Victoria plum	Golden Gage plum	Gooseberry leaf
	514.403	Cer d30:2	C30H57NO3Cl-	Negative	[M+Cl]-	-0.49						✓
	865.713	SM d44:0	C49H99N2O6PNa-	Negative	[M+Na-2H]-	-1.61						✓

### Sheet: Plants GC-MS
	tR (min)	Parent ion	Diagnostic ions	Formula	Putative I.D.	Pine needle	Gooseberry leaf	Tomato leaf	Victoria plum	Golden gage plum	Gooseberry fruit	Standard?
	8.353	114.2	-	C8H18	octane				✓	✓
	24.771	268.4	-	C19H40	nonadecane				✓
	30.553	296.2	-	C21H44	heneicosane				✓	✓	✓	✓
	33.324	310.3	-	C22H46	docosane	✓
	36.176	324.3	-	C23H48	tricosane	✓	✓		✓	✓	✓	✓
	38.704	336.3	-	C24H48	x-tetracosene			✓
	41.471	352.4	-	C25H52	pentacosane	✓	✓	✓	✓	✓	✓	✓
	43.85	364.3	-	C26H52	x-hexacosene			✓
	45.992	380.4	-	C27H56	heptacosane	✓	✓	✓	✓	✓	✓
	48.207	408.3	393.3, 365.3	C29H60	x-methyl octacosane		✓	✓			✓
	48.623	408.3	-	C29H60	nonacosane	✓	✓	✓	✓	✓	✓	✓
	49.244	422.4	407.3, 393.3	C30H62	x,x-methyl nonacosane		✓	✓
	49.373	422.3	393.3	C30H62	x-methyl nonacosane		✓	✓			✓
	49.631	422.4	-	C30H62	triacontane		✓	✓	✓	✓	✓
	50.314	436.3	421.4, 393.3	C31H64	x-methyl triacontane		✓	✓			✓
	50.767	436.5	-	C31H64	hentriacontane		✓	✓	✓	✓	✓
	51.479	450.4	435.3, 407.2	C32H66	x,x-methyl triacontane		✓	✓		✓
	51.621	450.4	435.3, 421.3	C32H66	x-methyl hentriacontane		✓	✓
	51.962	450.4	-	C32H66	dotriacontane		✓	✓
	52.824	464.4	449.3, 421.3	C33H68	x-methyl dotriacontane		✓	✓
	53.419	464.5	-	C33H68	tritriacontane		✓	✓

### Sheet: Drosophila OrbiSIMS
	Observed m/z	Putative ID	Formula (observed)	Polarity	OrbiSIMS Adduct	Mass deviation (p.p.m.)
	308.331	C21:0	C21H42N+	Positive	[M+N]+	1.404
	324.326	C21:2 aldehyde	C21H42NO+	Positive	[M+NH4]+	1.457
	320.331	C22:1	C22H42N+	Positive	[M+N]+	1.339
	322.347	C22:0	C22H44N+	Positive	[M+N]+	0.998
	336.362	C23:1	C23H46N+	Positive	[M+N]+	1.364
	338.378	C23:0	C23H48N+	Positive	[M+N]+	1.43
	350.378	C24:1	C24H48N+	Positive	[M+N]+	1.358
	352.393	C24:0	C24H50N+	Positive	[M+N]+	1.297
	364.393	C25:1	C25H50N+	Positive	[M+N]+	1.438
	366.409	C25:0	C25H52N+	Positive	[M+N]+	1.253
	380.425	C26:0	C26H54N+	Positive	[M+N]+	1.055
	392.425	C27:1	C27H54N+	Positive	[M+N]+	1.106
	394.44	C27:0	C27H56N+	Positive	[M+N]+	0.994
	408.456	C28:0	C28H58N+	Positive	[M+N]+	1.164
	422.472	C29:0	C29H60N+	Positive	[M+N]+	1.035
	Observed m/z	Putative ID	Formula	Polarity	OrbiSIMS Adduct	Mass deviation (p.p.m.)
	253.217	FA C16:1	C16H30O2	Negative	[M-H]-	0.4
	255.233	FA C16:0	C16H32O2	Negative	[M-H]-	0.7
	267.233	FA C17:1	C17H34O2	Negative	[M-H]-	-0.6
	277.217	FA C18:3	C18H30O2	Negative	[M-H]-	0.4
	279.233	FA C18:2	C18H32O2	Negative	[M-H]-	0.1
	281.249	FA C18:1	C18H34O2	Negative	[M-H]-	0.1
	283.264	FA C18:0	C18H36O2	Negative	[M-H]-	0
	295.264	FA C19:1	C19H36O2	Negative	[M-H]-	-2.5
	311.296	FA C20:0	C20H40O2	Negative	[M-H]-	2.7
	323.296	FA C21:1	C21H42O2	Negative	[M-H]-	2.6
	339.327	FA C22:0	C22H44O2	Negative	[M-H]-	0.1
	367.358	FA C24:0	C24H48O2	Negative	[M-H]-	-0.2
	379.359	FA C25:1	C25H48O2	Negative	[M-H]-	2.6
	395.389	FA C26:0	C26H52O2	Negative	[M-H]-	0.1
	423.421	FA C28:0	C28H56O2	Negative	[M-H]-	0.7
	437.437	FA C29:0	C29H58O2	Negative	[M-H]-	1.6
	451.452	FA C30:0	C30H60O2	Negative	[M-H]-	0.7
	477.469	FA C32:1	C32H62O2	Negative	[M-H]-	0.2
	479.483	FA C32:0	C32H64O2	Negative	[M-H]-	-0.2
	491.483	FA C33:1	C33H64O2	Negative	[M-H]-	-1.6
	505.499	WE C34:1	C34H66O2	Negative	[M-H]-	0.2
	507.514	WE C34:0	C34H68O2	Negative	[M-H]-	-1
	531.516	WE C36:2	C36H68O2	Negative	[M-H]-	3
	533.53	WE C36:1	C36H70O2	Negative	[M-H]-	-0.4
	535.546	WE C36:0	C36H72O2	Negative	[M-H]-	0.3
	559.547	WE C38:2	C38H72O2	Negative	[M-H]-	2.6
	561.562	WE C38:1	C38H74O2	Negative	[M-H]-	1.4
	563.588	WE C38:0	C28H76O2	Negative	[M-H]-	-0.7
	646.481	PE O-30:1	C35H70NO7P	Negative	[M-H]-	-1
	674.512	PE P-32:0	C37H74NO7P	Negative	[M-H]-	-1.7
	687.545	SM d33:1	C38H77N2O6P	Negative	[M-H]-	0.1
	702.544	PC P-31:0	C37H74NO7P	Negative	[M-H]-	0.2
	703.734	WE C48:1	C48H96O2	Negative	[M-H]-	0.5
	717.75	WE C49:0	C49H98O2	Negative	[M-H]-	0.1
	723.521	PE-Cer C36:1	C38H77N2O6P	Negative	[M+Cl]-	0.2
	731.766	WE C50:0	C50H100O2	Negative	[M-H]-	0.8
	745.781	WE C51:0	C51H102O2	Negative	[M-H]-	0.3
	751.553	PE-Cer C38:1	C40H81N2O6P	Negative	[M+Cl]-	0.2
	759.796	WE C52:0	C52H104O2	Negative	[M-H]-	-0.3
	773.812	WE C53:0	C53H106O2	Negative	[M-H]-	0.5
	787.827	WE C54:0	C54H108O2	Negative	[M-H]-	-0.7
	815.858	WE C56:0	C56H112O2	Negative	[M-H]-	-1.6
	835.682	SM d41:1	C46H93N2O6P	Negative	[M+Cl]-	-0.6
	841.875	WE C58:0	C58H114O2	Negative	[M-H]-	-0.1
	891.724	TG C52:3	C55H100O6	Negative	[M+Cl]-	2.8
	934.762	PC C48:2	C56H108NO8P	Negative	[M-H2O-H]-	-1.4
	951.721	TG C57:8	C60H100O6	Negative	[M+Cl]-	-0.3
	965.965	WE hydroxy-C66:2	C66H126O3	Negative	[M-H]-	1.5
	990.825	PC 49:0	C64H113O8	Negative	[M+F]-	-1.1
	1223.69	CL C54:6	C63H112O16P2	Negative	[M+K-2H]-	-2.1

### Sheet: Drosophila GC-MS
	tR (min)	Parent ion	Diagnostic ions	Formula	Putative I.D.	Standard?
	22.064	254.3	-	C18H38	octadecane	✓
	30.626	296.3	-	C21H44	heneicosane	✓
	30.82	308.2	-	C22H44	7-docosene
	33.049	310.2	250.1	C20H38O2	11-cis-vaccenyl acetate	✓
	33.474	310.3	-	C22H46	docosane	✓
	35.455	322.3	-	C23H46	(Z)-9-tricosene	✓
	35.705	322.3	-	C23H46	(Z)-7-tricosene	✓
	35.946	322.3	-	C23H46	5-tricosene
	36.271	324.3	-	C23H48	tricosane	✓
	38.165	336.3	-	C24H48	5-tetracosene
	38.265	336.3	-	C24H48	8-tetracosene
	38.365	336.3	-	C24H48	7-tetracosene
	38.506	336.3	-	C24H48	6-tetracosene
	38.918	338.3	-	C24H50	tetracosane	✓
	40.554	352.3	337.3, 309.3	C25H52	x-methyl tetracosane
	40.663	348.3	-	C25H48	x,x-pentacosadiene
	40.804	350.3	-	C25H50	9-pentacosene
	41.041	350.3	-	C25H50	(Z)-7-pentacosene	✓
	41.291	350.3	-	C25H50	5-pentacosene
	41.524	352.3	-	C25H52	pentacosane	✓
	44.043	366.3	-	C26H54	hexacosane	✓
	45.375	380.3	365.3, 337.3	C26H54	x-methyl hexacosane
	45.57	378.3	-	C27H54	9-heptacosene
	45.724	378.3	-	C27H54	7-heptacosene
	46.049	380.3	-	C27H56	heptacosane
	47.011	394.3	351.3	C28H58	x-methyl heptacosane
	47.502	394.4	-	C28H58	octacosane	✓
	48.268	408.3	393.3, 365.3	C29H60	x-methyl octacosane
	48.955	408.3	-	C29H60	nonacosane	✓

### Sheet: Fingerprints OrbiSIMS GC-MS
							Female 1		Female 2		Male 1
	Observed m/z	Putative ID	Formula (observed)	Polarity	OrbiSIMS Adduct	Mass deviation (p.p.m)	Ambient	Cryogenic	Ambient	Cryogenic	Ambient	Cryogenic	GC-MS validation
	264.268	C18:2 HC	C18H34N+	Positive	[M+N]+	-2.19		✓		✓			✓
	283.263	C18:1	C18H35O2+	Positive	[M+H]+	-0.56		✓	✓	✓	✓	✓
	299.196	C16:1	C16H29O2Na2+	Positive	[M+2Na-H]+	0.84		✓		✓
	301.211	C16:0	C16H31O2Na2+	Positive	[M+2Na-H]+	-1.33		✓		✓	✓
	311.294	C20:1	C20H39O2+	Positive	[M+H]+	-1.48		✓	✓	✓	✓	✓
	316.186	peptide fragment	C14H26N3O5+	Positive	[M+H]+	-2.21		✓
	327.227	C18:1	C18H33O2Na2+	Positive	[M+2Na-H]+	-0.15		✓		✓
	332.16	peptide fragment	C17H22N3O4+	Positive	[M+H-H2O]+	-1.44		✓
	521.457	DG 30:1	C33H61O4+	Positive	[M+H-H2O]+	1.07		✓		✓		✓
	523.472	DG 30:0	C33H63O4+	Positive	[M+H-H2O]+	-0.17		✓		✓	✓	✓
	535.472	DG 31:1	C34H63O4+	Positive	[M+H-H2O]+	-0.17		✓		✓	✓	✓
	537.488	DG 31:0	C34H65O4+	Positive	[M+H-H2O]+	0.44		✓		✓	✓	✓
	549.488	DG 32:1	C35H65O4+	Positive	[M+H-H2O]+	0.47		✓		✓	✓	✓
	551.504	DG 32:0	C35H67O4+	Positive	[M+H-H2O]+	1.1		✓			✓
	563.504	DG 33:1	C36H67O4+	Positive	[M+H-H2O]+	1.08		✓			✓
	565.519	DG 33:0	C36H69O4+	Positive	[M+H-H2O]+	-0.07		✓		✓	✓	✓
	577.519	DG 34:1	C37H69O4+	Positive	[M+H-H2O]+	-0.07		✓		✓	✓	✓
	785.663	TG 45:1	C48H90O6Na+	Positive	[M+Na]+	0.05		✓		✓
	787.678	TG 45:0	C48H92O6Na+	Positive	[M+Na]+	-0.77		✓
	799.679	TG 46:1	C49H92O6Na+	Positive	[M+Na]+	0.49		✓		✓
	801.694	TG 46:1	C49H94O6Na+	Positive	[M+Na]+	-0.32		✓		✓	✓
	811.679	TG 47:2	C50H92O6Na+	Positive	[M+Na]+	0.48		✓		✓
	813.694	TG 47:1	C50H94O6Na+	Positive	[M+Na]+	-0.32		✓		✓
	815.575	PI-Cer 34:0	C40H84N2O12P+	Positive	M+NH4	-0.78		✓
	815.71	TG 47:0	C50H96O6Na+	Positive	[M+Na]+	0.11		✓		✓	✓
	825.694	TG 48:2	C51H94O6Na+	Positive	[M+Na]+	-0.31		✓		✓
	827.575	PG 38:1	C44H85O10PNa+	Positive	[M+Na]+	-2.73		✓
	827.71	TG 48:1	C51H96O6Na+	Positive	[M+Na]+	0.11		✓		✓	✓
	829.726	TG 48:0	C51H98O6Na+	Positive	[M+Na]+	0.53		✓		✓	✓
	839.71	TG 49:2	C52H96O6Na+	Positive	[M+Na]+	0.11		✓		✓
	841.591	PI-Cer t36:0(2OH)	C42H86N2O12P+	Positive	[M+NH4-H2O]+	-0.34		✓
	841.726	TG 49:1	C52H98O6Na+	Positive	[M+Na]+	0.52		✓		✓	✓
	843.606	PI-Cer t36:0	C42H88N2O12P+	Positive	[M+NH4]+	-1.11		✓		✓
	851.71	TG 50:3	C53H96O6Na+	Positive	[M+Na]+	0.11		✓		✓
	853.726	TG 50:2	C53H98O6Na+	Positive	[M+Na]+	0.52		✓		✓
	855.741	TG 50:1	C53H100O6Na+	Positive	[M+Na]+	-0.25		✓		✓
	869.621	PI-Cer t38:0(2OH)	C44H90N2O12P+	Positive	[M+NH4-H2O]+	-1.83		✓
	871.637	PI-Cer t38:0	C44H92N2O12P+	Positive	[M+NH4]+	-1.42		✓		✓
	881.757	TG 52:2	C55H102O6Na+	Positive	[M+Na]+	0.16		✓		✓

### Sheet: GC-MS standards
	tR (min)	Parent ion	Diagnostic ions	Formula	I.D.
	22.064	254.3	-	C18H38	octadecane
	30.626	296.3	-	C21H44	heneicosane
	33.049	310.2	250.1	C20H38O2	11-cis-vaccenyl acetate
	33.474	310.3	-	C22H46	docosane
	35.455	322.3	-	C23H46	(Z)-9-tricosene
	35.705	322.3	-	C23H46	(Z)-7-tricosene
	36.271	324.3	-	C23H48	tricosane
	38.918	338.3	-	C24H50	tetracosane
	41.041	350.3	-	C25H50	(Z)-7-pentacosene
	41.524	352.3	-	C25H52	pentacosane
	44.043	366.3	-	C26H54	hexacosane
	45.307	376.3	-	C27H52	7(Z),11(Z)-heptacosadiene
	47.502	394.4	-	C28H58	octacosane
	48.246	404.3	-	C29H56	7(Z),11(Z)-nonacosadiene
	48.955	408.3	-	C29H60	nonacosane
